# OMA1 mediates local and global stress responses against protein misfolding in CHCHD10 mitochondrial myopathy

**DOI:** 10.1101/2021.12.21.473493

**Authors:** Mario K. Shammas, Xiaoping Huang, Beverly P. Wu, Insung Song, Nicholas Randolph, Yan Li, Christopher K. E. Bleck, Danielle A. Springer, Carl Fratter, Ines A. Barbosa, Andrew F. Powers, Pedro M. Quirós, Carlos Lopez-Otin, Joanna Poulton, Derek P. Narendra

**Affiliations:** Inherited Movement Disorders Unit, Neurogenetics Branch, National Institute of Neurological Disorders and Stroke, National Institutes of Health, Bethesda, MD 20892, USA.; Protein/peptide sequencing facility, National Institute of Neurological Disorders and Stroke, National Institutes of Health, Bethesda, MD 20892, USA; National Heart, Lung, and Blood Institute, National Institutes of Health, 9000 Rockville Pike, Bethesda, MD, 20892, USA; Oxford Genetics Laboratories, Oxford University Hospitals NHS Foundation Trust, Oxford, UK; Department of Medical and Molecular Genetics, School of Basic & Medical Biosciences, King’s College London, UK; Ionis Pharmaceuticals, Carlsbad, CA 92010, USA; Departamento de Bioquímica y Biología Molecular, Facultad de Medicina, Instituto Universitario de Oncología, Universidad de Oviedo, Oviedo, Spain; Nuffield Department of Women’s and Reproductive Health, University of Oxford, Oxford, United Kingdom

## Abstract

Mitochondrial stress triggers a response in the cell’s mitochondria and nucleus, but how these stress responses are coordinated *in vivo* is poorly understood. Here, we characterize a family with myopathy caused by a dominant p.G58R mutation in the mitochondrial protein CHCHD10. To understand the disease etiology, we developed a novel knock-in mouse model and found that mutant CHCHD10 aggregates in affected tissues, applying a toxic protein stress to the inner mitochondrial membrane. Unexpectedly, survival of CHCHD10 knock-in mice depended on a protective stress response mediated by OMA1. The OMA1 stress response acted both locally within mitochondria, inhibiting mitochondrial fusion, and signaled outside the mitochondria, activating the integrated stress response. We additionally identified an isoform switch in the terminal complex of the electron transport chain as a novel component of this response. Our results demonstrate that OMA1 is essential for neonatal survival conditionally in the setting of inner mitochondrial membrane stress, coordinating local and global stress responses to reshape the mitochondrial network and proteome.

**Graphical Abtract:** 
