## Supplemental File 1 for "OMA1 mediates local and global stress responses against protein misfolding in CHCHD10 mitochondrial myopathy"

### Sheet: Index
Echocardiography results
HR: heart rate
EF: ejection fraction
FS: fractional shorteing
LVAW: left ventricular anterior wall
LVPW: left ventricular posterior wall
s: systole
d: diastole
LVOT: left ventricular outflow tract
PA: pulmunoary artery
SV: stroke volume
CO: cardiac output

### Sheet: G58R vs WT
Age (weeks)	ID	Sex	Group	HR	Volume;s	Volume;d	%EF	%FS	Diameter;s	Diameter;d	LVAW;d	LVAW;s	LVPW;d	LVPW;s	mass (mg)	LVOT Peak grad (mmHg)	LVOT Peak Vel (mm/s)	PA Peak grad (mmHg)	PA Peak Vel (mm/s)	PR interval (ms)	SV (uL)	CO (mL/min)
25.4	2343	F	WT	556	23.9	58.3	59.1	30.7	2.568	3.705	0.669	1.062	0.669	1.063	67.2	5.1	1130	1.7	650	40	34.4	19.1264
25.4	2344	F	WT	505	24.5	61.6	60	31.5	2.597	3.789	0.707	1.078	0.707	1.06	69	5.2	1144	1.6	636	40	37.1	18.7355
25.4	2345	F	WT	549	24.8	60.6	59	30.7	2.61	3.765	0.643	1.075	0.68	1.057	64	5.8	1200	1.7	654	38	35.8	19.6542
31.9	2435	M	WT	506	26.4	71.8	63	33.8	2.675	4.043	0.74	1.126	0.77	1.137	89.5	6	1228	1.5	620	42 ms	45.4	22.9724
19	2438	F	WT	512	23	54	57.4	29.5	2.53	3.58	0.689	1.063	0.698	1.042	62	4.8	1091	1.5	621	42	31	15.872
25.3	2438	F	WT	515	25.3	59.5	57.4	29.6	2.63	3.737	0.689	1.06	0.68	1.042	66.9	5.9	1210	1.6	625	44 ms	34.2	17.613
31.9	2438	F	WT	571	25.7	57	55	28	2.647	3.669	0.689	1.06	0.7	1.05	68.7	5.6	1183	1.8	675	40 ms	31.3	17.8723
19	2439	F	WT	462	27	65	58.3	30.3	2.7	3.87	0.684	1.084	0.7	1.07	77	5.6	1183	1.9	689	40	38	17.556
25.3	2439	F	WT	487	27	67	59.7	31.3	2.7	3.928	0.7	1.073	0.7	1.09	75.3	4.2	1029	1.9	682	40 ms	40	19.48
31.9	2439	F	WT	569	25.2	63.4	60	31.6	2.623	3.837	0.707	1.06	0.725	1.063	72.3	5.6	1182	1.7	656	42 ms	38.2	21.7358
31.9	2440	F	WT	505	23.9	59.5	59.8	31.2	2.57	3.735	0.72	1.09	0.74	1.1	75.5	5.8	1204	1.6	632	42 ms	35.6	17.978
32.4	2443	M	WT	520	27.4	73.2	62.6	33.4	2.716	4.076	0.715	1.11	0.715	1.11	84.9	6.2	1249	2.1	726	40 ms	45.8	23.816
32.4	2444	M	WT	400	30.5	78.6	61.3	32.5	2.835	4.201	0.74	1.1	0.72	1.084	85	5.3	1156	1.6	642	44 ms	48.1	19.24
32.4	2445	M	WT	471	34	78.5	56.7	29.3	2.967	4.199	0.73	1.12	0.712	1.1	89	6.1	1235	2.1	718	42 ms	44.5	20.9595
32.4	2446	F	WT	513	24.1	59.6	59.5	31	2.58	3.738	0.689	1.06	0.7	1.078	66.5	4.2	1030	2	699	40 ms	35.5	18.2115
25.4	2341	F	G58R+	496	9.4	35.1	73	40.8	1.778	3.003	0.725	1.142	0.725	1.142	51.2	2.4	769	0.995	499	50	25.7	12.7472
25.4	2342	F	G58R+	476	17.7	41.2	57	29	2.279	3.208	0.761	1.115	0.761	1.042	58.6	4.1	1013	1	507	68	23.5	11.186
25.4	2346	M	G58R+	506	27.6	56.3	51	25.4	2.723	3.651	0.807	1.119	0.797	1.08	79.9	3.7	967	1.2	546	78	28.7	14.5222
31.9	2436	M	G58R+	455	18	47.6	62	32.5	2.299	3.405	0.924	1.4	0.653	1.06	72.2	3.6	950	1.2	558	52-64 ms	29.6	13.468
31.9	2437	M	G58R+	473	47.2	70.1	32.7	15.2	3.393	4.002	0.72	0.999	0.712	0.903	69.9	1	510	0.558	374	52-76 ms	22.9	10.8317
19	2441	F	G58R+	479	34	71.6	52	26.3	2.975	4.038	0.677	1.068	0.677	0.941	74	3.9	981	1.2	557	68	37.6	18.0104
25.3	2441	F	G58R+	465	36.5	74.5	51	25.7	3.05	4.106	0.665	1.069	0.652	0.825	74	2.7	818	1.1	534	58 ms	38	17.67
31.9	2441	F	G58R+	492	40.8	76.8	46.9	23.2	3.195	4.159	0.686	1.052	0.657	0.823	78.5	3	870	0.84	458	56-66 ms	36	17.712
19	2442	F	G58R+	513	26	53	50	24.7	2.674	3.553	0.671	0.949	0.643	0.85	52	2.9	849	1.1	528	92	27	13.851
25.3	2442	F	G58R+	462	26.5	51.4	48.4	23.8	2.679	3.514	0.671	0.952	0.607	0.8	54.5	1.9	693	0.7	416	84 ms	24.9	11.5038
31.9	2442	F	G58R+	462	28.5	48.7	41.6	19.8	2.757	3.437	0.698	1.042	0.646	0.825	57	1.6	623	0.56	374	70-112 ms	20.2	9.3324
32.4	2447	F	G58R+	477	23.1	40.3	42.6	20.2	2.535	3.177	0.877	1.17	0.64	0.835	54	1.9	694	0.77	439	52-90 ms	17.2	8.2044
32.4	2448	F	G58R+	519	27.8	51	45.4	22	2.733	3.505	0.6	0.88	0.6	0.8	50.6	1.9	689	1	501	52-72	23.2	12.0408
32.4	2449	F	G58R+	441	19.3	44	56.2	28.5	2.357	3.297	0.725	1.05	0.69	0.915	58.2	3.5	942	0.742	431	50-56 ms	24.7	10.8927
35.5	3021	F	G58R+	359	45.9	57.7	20.5	9.1	3.353	3.689						0.444	333	0.327	286	117	11.8	4.2362

### Sheet: OMA1 ASO vs CTRL ASO
Group	Gender	Heart rate	Volume;s	Volume;d	%EF	%FS	Diameter;s	Diameter;d	LVAW;d	LVAW;s	LVPW;d	LVPW;s	mass (mg)	LVOT Peak grad	LVOT Peak Vel	PA Peak grad	PA Peak Vel	PR interval	SV (uL)	CO (mL/min)
CTRL ASO	F	655	31.7	48.2	34.2	15.8	2.881	3.442	0.616	0.825	0.616	0.77	51	2.5	796	0.814	451	64	16.5	10.8075
CTRL ASO	F	511	18.4	34.8	47	22.7	2.315	2.994	0.707	0.924	0.707	0.924	49.4	1.4	593	0.858	463	86	16.4	8.3804
CTRL ASO	F	538	25.3	45.4	44.2	21.2	2.631	3.34	0.707	0.9	0.662	0.804	56.2	3.9	986	0.944	486	70	20.1	10.8138
CTRL ASO	M	524	31.8	54.1	41.2	19.7	2.884	3.59	0.906	1.136	0.825	1.057	86.8	2.1	732	1.2	554	68	22.3	11.6852
CTRL ASO	M	472	37.6	55.3	43.3	21	3.089	3.91	0.733	1.027	0.701	0.962	79	3.8	976	1.3	568	56	17.7	8.3544
OMA1 ASO	F	543	39.7	66	39.8	19	3.16	3.902	0.701	1.07	0.723	0.903	76.8	2.4	771	1.1	531	58	26.3	14.2809
OMA1 ASO	F	540	26.8	48.9	45.2	21.8	2.692	3.444	0.87	1.118	0.797	0.985	76	3.6	948	0.978	494	72	22.1	11.934
OMA1 ASO	F	455	40	61	34.6	16.2	3.168	3.779	0.743	1.006	0.722	0.95	78.9	2.1	733	0.537	366	94	21	9.555
OMA1 ASO	F	528	34.8	52.7	34	15.8	2.992	3.551	0.68	1.041	0.627	0.818	58.5	3	867	1.1	527	58	17.9	9.4512
OMA1 ASO	F	575	21.1	41.3	48.8	23.8	2.446	3.211	0.95	1.115	0.707	0.979	66.5	1.9	684	0.859	463	84	20.2	11.615
OMA1 ASO	F	536	37	64	42	20.2	3.081	3.863	0.634	0.985	0.634	0.874	64	2.6	802	1.1	536	70	27	14.472
OMA1 ASO	M	495	47	78	41.2	19.9	3.358	4.195	0.68	0.935	0.708	0.935	83.9	3.7	957	1.8	664	52	31	15.345
